# Colour polymorphism and conspicuousness do not increase speciation rates in Lacertids

**DOI:** 10.1101/2023.02.15.528678

**Authors:** Thomas de Solan, Barry Sinervo, Philippe Geniez, Patrice David, Pierre-André Crochet

## Abstract

Conspicuous body colours and colour polymorphism have been hypothesized to increase rates of speciation. Conspicuous colours are evolutionary labile, and often involved in intraspecific sexual signalling and thus may provide a raw material from which reproductive isolation can easily evolve, while polymorphism could favour rapid evolution of new lineages through morphic speciation. Here, we investigated the influence of the presence/absence of conspicuous colourations, and of colour polymorphism on the speciation of Lacertids. We used several state-dependent diversification models, and showed that, regardless of the methods, conspicuous colourations and colour polymorphism were not related to species speciation. While the lack of correlation between conspicuous colourations and speciation rates is in line with most of the literature testing this hypothesis, the results for colour polymorphism contradict previous studies, and question the generality of the morphic speciation hypothesis.
