## Supplementary material for "Colour polymorphism and conspicuousness do not increase speciation rates in Lacertids": Table S3

### Sheet: Sheet1
Table S3. AIC and parameters values for HISSE, BiSSE, CID2 and CID4 models. To allow comparison with the main analysis, these models were built with either the species, the coloration data and/or the R script of Brock et al (2021). In bold are the lowest AIC scores of each analysis.
Analysis	Model	AIC	Net Turnover (0A)	Net Turnover (1A)	Net Turnover (0B)	Net Turnover (1B)	Net Turnover (0C)	Net Turnover (1C)	Net Turnover (0D)	Net Turnover (1D)	Extinction Fraction (0A)	Extinction Fraction (1A)	Extinction Fraction (0B)	Extinction Fraction (1B)	Extinction Fraction (0C)	Extinction Fraction (1C)	Extinction Fraction (0D)	Extinction Fraction (1D)
Species of Brock et al.	HiSSE	1859.45	2.08193e-09	0.0351238	0.0877007	0.176169					2.06115e-09	2.06115e-09	2.06115e-09	2.06115e-09
	BiSSE	1893.05	0.0624178	0.111671							1.22228e-08	1.22228e-08
	CID4	1857.45	0.014331	0.014331	0.139699	0.139699	0.0143744	0.0143744	0.0143241	0.0143241	2.06115e-09	2.06115e-09	2.06115e-09	2.06115e-09	2.06115e-09	2.06115e-09	2.06115e-09	2.06115e-09
	CID2	1895.53	0.0562373	0.0562373	0.100317	0.100317					2.06115e-09	2.06115e-09	2.06115e-09	2.06115e-09
Species and coloration data of Brock et al.	HiSSE	1838.15	2.06115e-09	2.06115e-09	0.0990588	0.191482					2.06115e-09	2.06115e-09	2.06115e-09	2.06115e-09
	BiSSE	1866.51	0.0632409	0.123676							6.0516e-08	6.0516e-08
	CID4	1840.73	0.139591	0.139591	0.0143273	0.0143273	0.0143301	0.0143301	0.014331	0.014331	2.06115e-09	2.06115e-09	2.06115e-09	2.06115e-09	2.06115e-09	2.06115e-09	2.06115e-09	2.06115e-09
	CID2	1846.94	2.06115e-09	2.06115e-09	0.11447	0.11447					2.06115e-09	2.06115e-09	2.06115e-09	2.06115e-09
Script, species and coloration data of Brock et al.	HiSSE	1834.84	0.0119693	2.06115e-09	0.121237	0.20766					2.06673e-09	2.98873e-08	2.06115e-09	2.06115e-09
	BiSSE	1862.09	0.0702079	0.126456							4.35585e-09	4.35585e-09
	CID4	1901.01	0.00976099	0.00976099	2.08946e-09	2.08946e-09	0.105545	0.105545	0.00284329	0.00284329	2.06115e-09	2.06115e-09	1.16763e-08	1.16763e-08	2.06115e-09	2.06115e-09	2.06115e-09	2.06115e-09
	CID2	1913.19	2.06115e-09	2.06115e-09	0.0881218	0.0881218					5.88442e-09	5.88442e-09	2.06115e-09	2.06115e-09
