## Supplementary material for "Colour polymorphism and conspicuousness do not increase speciation rates in Lacertids": Table S1

### Sheet: Feuil1
Table S1. Polymorphism and conspicuous sexual coloration data used in the analyses, with the literature sources, and rational for the exclusion of species. Species for which polymorphism is restricted to the flanks are indicated with †
Subfamily	Tribe	Species	rationale_exclusion	polymorphism	sexual_coloration	litterature_coloration	source_phylogeny	Species included in Brock et al. or not
Lacertinae	Eremiadini	Acanthodactylus_aegyptius		0	0	Baha el Din 2013	Garci-Porta 2019	in Brock
Lacertinae	Eremiadini	Acanthodactylus_arabicus		0	0	Boulenger 1918	Garci-Porta 2019	in Brock
Lacertinae	Eremiadini	Acanthodactylus_aureus		0	1	Crochet et al 2003	Garci-Porta 2019	in Brock
Lacertinae	Eremiadini	Acanthodactylus_bedriagai		0	1	Lataste 1881	Garci-Porta 2019	in Brock
Lacertinae	Eremiadini	Acanthodactylus_beershebensis		0	1	Moravec et al 1999	Garci-Porta 2019	in Brock
Lacertinae	Eremiadini	Acanthodactylus_blanci		0	1	Doumergue 1901	Garci-Porta 2019	in Brock
Lacertinae	Eremiadini	Acanthodactylus_blanfordii		0	0	Boulenger 1918	Garci-Porta 2019	in Brock
Lacertinae	Eremiadini	Acanthodactylus_boskianus		0	0	Atlas of Reptile of Iran	Garci-Porta 2019	in Brock
Lacertinae	Eremiadini	Acanthodactylus_boueti		0	0	Chabanaud 1917	Garci-Porta 2019	in Brock
Lacertinae	Eremiadini	Acanthodactylus_busacki		0	1	Tamar et al 2017	Garci-Porta 2019	in Brock
Lacertinae	Eremiadini	Acanthodactylus_cantoris		0	0	Günther 1864	Garci-Porta 2019	in Brock
Lacertinae	Eremiadini	Acanthodactylus_dumerilii		0	0	Milne-Edwards 1829	Garci-Porta 2019	in Brock
Lacertinae	Eremiadini	Acanthodactylus_erythrurus		0	1	Belliure et al 2018	Garci-Porta 2019	in Brock
Lacertinae	Eremiadini	Acanthodactylus_felicis		0	0	Arnold 1980	Garci-Porta 2019	in Brock
Lacertinae	Eremiadini	Acanthodactylus_gongrorhynchatus		0	0	Leviton & Anderson 1967	Garci-Porta 2019	in Brock
Lacertinae	Eremiadini	Acanthodactylus_grandis		0	0	Atlas of Reptile of Iran	Garci-Porta 2019	in Brock
Lacertinae	Eremiadini	Acanthodactylus_guineensis		0	0	Boulenger 1887	Garci-Porta 2019	in Brock
Lacertinae	Eremiadini	Acanthodactylus_haasi		0	0	Leviton & Anderson 1967	Garci-Porta 2019	in Brock
Lacertinae	Eremiadini	Acanthodactylus_hardyi		0	0	Baran et al 2005	Garci-Porta 2019	in Brock
Lacertinae	Eremiadini	Acanthodactylus_harranensis		0	0	Baran 2005	Garci-Porta 2019	in Brock
Lacertinae	Eremiadini	Acanthodactylus_khamirensis		0	0	Heidari et al 2013	Garci-Porta 2019	in Brock
Lacertinae	Eremiadini	Acanthodactylus_lacrymae		0	1	Miralles et al 2020	Miralles 2020	not in Brock
Lacertinae	Eremiadini	Acanthodactylus_lineomaculatus	uncertain taxonomic statue	0	NA			not in Brock
Lacertinae	Eremiadini	Acanthodactylus_longipes		0	0	Boulenger 1918	Garci-Porta 2019	in Brock
Lacertinae	Eremiadini	Acanthodactylus_maculatus		0	1	Gray 1838	Garci-Porta 2019	in Brock
Lacertinae	Eremiadini	Acanthodactylus_margaritae		0	1	Tamar et al 2017	Garci-Porta 2019	in Brock
Lacertinae	Eremiadini	Acanthodactylus_masirae		0	0	Arnold 1980	Garci-Porta 2019	in Brock
Lacertinae	Eremiadini	Acanthodactylus_micropholis		0	0	Blanford 1874	Garci-Porta 2019	in Brock
Lacertinae	Eremiadini	Acanthodactylus_montanus		0	1	Miralles et al 2020	Miralles 2020	not in Brock
Lacertinae	Eremiadini	Acanthodactylus_nilsoni		0	0	Atlas of Reptile of Iran	Garci-Porta 2019	in Brock
Lacertinae	Eremiadini	Acanthodactylus_opheodurus		0	0	Arnold 1980	Garci-Porta 2019	in Brock
Lacertinae	Eremiadini	Acanthodactylus_orientalis		0	0	Al-Sadoon et al 2016	Garci-Porta 2019	in Brock
Lacertinae	Eremiadini	Acanthodactylus_pardalis		0	1	Lichtenstein 1823	Garci-Porta 2019	in Brock
Lacertinae	Eremiadini	Acanthodactylus_robustus		0	0	Al-Sadoon et al 2016	Garci-Porta 2019	in Brock
Lacertinae	Eremiadini	Acanthodactylus_savignyi		0	1	Salvador 1982	Garci-Porta 2019	in Brock
Lacertinae	Eremiadini	Acanthodactylus_schmidti		0	0	Atlas of Reptile of Iran	Garci-Porta 2019	in Brock
Lacertinae	Eremiadini	Acanthodactylus_schreiberi	insular	0	NA	Boulenger 1878	Garci-Porta 2019	in Brock
Lacertinae	Eremiadini	Acanthodactylus_scutellatus		0	0	Crochet et al 2003	Garci-Porta 2019	in Brock
Lacertinae	Eremiadini	Acanthodactylus_senegalensis		0	0	Crochet et al 2003	Garci-Porta 2019	in Brock
Lacertinae	Eremiadini	Acanthodactylus_spinicauda		0	1	Dellaoui et al 2015	Harris et al. 2000	not in Brock
Lacertinae	Eremiadini	Acanthodactylus_taghitensis		0	0	Crochet et al 2003	Garci-Porta 2019	in Brock
Lacertinae	Eremiadini	Acanthodactylus_tilburyi		0	0	Arnold 1986	Garci-Porta 2019	in Brock
Lacertinae	Eremiadini	Acanthodactylus_tristrami		0	0	Günther 1864	Garci-Porta 2019	in Brock
Lacertinae	Eremiadini	Acanthodactylus_yemenicus	uncertain taxonomic statue	0	NA			not in Brock
Lacertinae	Eremiadini	Adolfus_africanus		0	1	Greenbaum 2011	Garci-Porta 2019	in Brock
Lacertinae	Eremiadini	Adolfus_alleni		1	1	Greenbaum 2011	Garci-Porta 2019	in Brock
Lacertinae	Eremiadini	Adolfus_jacksoni		1	1	Greenbaum 2011	Garci-Porta 2019	in Brock
Lacertinae	Eremiadini	Adolfus_kibonotensis		1	1	greenbaum 2018	Greenbaum 2018	not in Brock
Lacertinae	Eremiadini	Adolfus_masavaensis		0	0	greenbaum 2018	Greenbaum 2018	in Brock
Lacertinae	Eremiadini	Adolfus_mathewsensis		0	1	greenbaum 2018	Greenbaum 2018	not in Brock
Lacertinae	Lacertini	Algyroides_fitzingeri	insular	0	NA	Field guide of the amphibians and reptile of Britain and Europe	Garci-Porta 2019	in Brock
Lacertinae	Lacertini	Algyroides_marchi		0	1	Field guide of the amphibians and reptile of Britain and Europe	Garci-Porta 2019	in Brock
Lacertinae	Lacertini	Algyroides_moreoticus		1	1	Field guide of the amphibians and reptile of Britain and Europe	Garci-Porta 2019	in Brock
Lacertinae	Lacertini	Algyroides_nigropunctatus		0	1	Field guide of the amphibians and reptile of Britain and Europe	Garci-Porta 2019	in Brock
Lacertinae	Lacertini	Anatololacerta_anatolica		1	1	Field guide of the amphibians and reptile of Britain and Europe	Garci-Porta 2019	in Brock
Lacertinae	Lacertini	Anatololacerta_budaki		1	1	Eiselt & Schmidtler 1986		Not in Brock
Lacertinae	Lacertini	Anatololacerta_danfordi		1	1	Baran & Atatür 1998	Garci-Porta 2019	in Brock
Lacertinae	Lacertini	Anatololacerta_pelasgiana		1	1	Field guide of the amphibians and reptile of Britain and Europe		Not in Brock
Lacertinae	Lacertini	Apathya_cappadocica		0	1	Werner 1902	Garci-Porta 2019	in Brock
Lacertinae	Lacertini	Apathya_yassujica		0	1	Atlas of Reptile of Iran	Garci-Porta 2019	in Brock
Lacertinae	Lacertini	Archaeolacerta_bedriagae	insular	1	NA	Field guide of the amphibians and reptile of Britain and Europe	Garci-Porta 2019	in Brock
Lacertinae	Eremiadini	Atlantolacerta_andreanskyi		0	1	Werner 1929	Garci-Porta 2019	in Brock
Lacertinae	Eremiadini	Australolacerta_australis		0	1	Edwards 2013	Garci-Porta 2019	in Brock
Lacertinae	Eremiadini	Congolacerta_asukului		0	1	Greenbaum 2011	Garci-Porta 2019	in Brock
Lacertinae	Eremiadini	Congolacerta_vauereselli		0	0	Greenbaum 2011	Garci-Porta 2019	in Brock
Lacertinae	Lacertini	Dalmatolacerta_oxycephala		0	1	Field guide of the amphibians and reptile of Britain and Europe	Garci-Porta 2019	in Brock
Lacertinae	Lacertini	Darevskia_aghasyani		0	1	Tuniyev & Petrova 2019		not in Brock
Lacertinae	Lacertini	Darevskia_alpina	no description available	NA	NA			in Brock
Lacertinae	Lacertini	Darevskia_armeniaca	parthenogenetic	0	NA			not in Brock
Lacertinae	Lacertini	Darevskia_bendimahiensis	parthenogenetic	0	NA			in Brock
Lacertinae	Lacertini	Darevskia_bithynica		0	1	Lantz & Cirén 1936		in Brock
Lacertinae	Lacertini	Darevskia_brauneri		1	1	Méhely 1909		in brock
Lacertinae	Lacertini	Darevskia_caspica		0	1	Ahmadzadeh et al 2013	Garci-Porta 2019	in Brock
Lacertinae	Lacertini	Darevskia_caucasica		0	1	authors photographs	Garci-Porta 2019	in Brock
Lacertinae	Lacertini	Darevskia_chlorogaster		1	1	authors photographs	Garci-Porta 2019	in Brock
Lacertinae	Lacertini	Darevskia_clarkorum		0	1	Ilgaz 2007	Garci-Porta 2019	in Brock
Lacertinae	Lacertini	Darevskia_daghestanica		0	1	authors photographs	Garci-Porta 2019	in Brock
Lacertinae	Lacertini	Darevskia_dahli	parthenogenetic	0	NA			in Brock
Lacertinae	Lacertini	Darevskia_defilippii		0	1	Atlas of Reptile of Iran	Garci-Porta 2019	in Brock
Lacertinae	Lacertini	Darevskia_derjugini		0	1	Kurnaz et al 2014	Garci-Porta 2019	in Brock
Lacertinae	Lacertini	Darevskia_dryada	uncertain taxonomic statue	NA	NA			not in Brock
Lacertinae	Lacertini	Darevskia_kamii		0	1	Ahmadzadeh et al 2013	Garci-Porta 2019	in Brock
Lacertinae	Lacertini	Darevskia_kopetdaghica		0	1	Ahmadzadeh et al 2013	Garci-Porta 2019	in Brock
Lacertinae	Lacertini	Darevskia_lindholmi		1	1	authors photographs	Garci-Porta 2019	in Brock
Lacertinae	Lacertini	Darevskia_mixta		0	1	Lantz & Cirén 1936	Garci-Porta 2019	in Brock
Lacertinae	Lacertini	Darevskia_parvula		0	1	Arribas et al 2018	Garci-Porta 2019	not in Brock
Lacertinae	Lacertini	Darevskia_pontica	uncertain taxonomic statue	NA	NA			not in Brock
Lacertinae	Lacertini	Darevskia_portschinskii		0	1	Lantz & Cirén 1936	Garci-Porta 2019	in Brock
Lacertinae	Lacertini	Darevskia_praticola		0	1	Atlas of Reptile of Iran	Garci-Porta 2019	in Brock
Lacertinae	Lacertini	Darevskia_raddei		0	1	Atlas of Reptile of Iran	Garci-Porta 2019	in Brock
Lacertinae	Lacertini	Darevskia_rostombekowi	parthenogenetic	0	NA			in Brock
Lacertinae	Lacertini	Darevskia_rudis		1	1	authors photographs	Garci-Porta 2019	in Brock
Lacertinae	Lacertini	Darevskia_sapphirina	parthenogenetic	0	NA			in Brock
Lacertinae	Lacertini	Darevskia_saxicola		0	1	Darevsky 1984 in Bohme	Garci-Porta 2019	in Brock
Lacertinae	Lacertini	Darevskia_schaekeli		0	1	Ahmadzadeh et al 2013	Garci-Porta 2019	in Brock
Lacertinae	Lacertini	Darevskia_steineri		0	1	Ahmadzadeh et al 2013	Garci-Porta 2019	in Brock
Lacertinae	Lacertini	Darevskia_szczerbaki		0	1	Tuniyev & Tuniyev 2012		not in Brock
Lacertinae	Lacertini	Darevskia_unisexualis	parthenogenetic	0	NA			in Brock
Lacertinae	Lacertini	Darevskia_uzzelli	parthenogenetic	0	NA			in Brock
Lacertinae	Lacertini	Darevskia_valentini		1	1	Atlas of Reptile of Iran	Garci-Porta 2019	in Brock
Lacertinae	Lacertini	Dinarolacerta_montenegrina		0	1	Field guide of the amphibians and reptile of Britain and Europe	Garci-Porta 2019	in Brock
Lacertinae	Lacertini	Dinarolacerta_mosorensis		0	1	Field guide of the amphibians and reptile of Britain and Europe	Garci-Porta 2019	in Brock
Lacertinae	Eremiadini	Eremias_acutirostris		0	0	Boulenger 1887		in Brock
Lacertinae	Eremiadini	Eremias_afghanistanica		0	0	Böhm & Szczerbak 1991		Not in Brock
Lacertinae	Eremiadini	Eremias_andersoni		0	0	Darevsky & Szczerbak 1978		Not in Brock
Lacertinae	Eremiadini	Eremias_argus		0	0	Peters 1869	Garci-Porta 2019	in Brock
Lacertinae	Eremiadini	Eremias_arguta		0	0	Atlas of Reptile of Iran	Garci-Porta 2019	in Brock
Lacertinae	Eremiadini	Eremias_aria		0	0	Anderson & Leviton 1967		Not in Brock
Lacertinae	Eremiadini	Eremias_brenchleyi		0	0	Günther 1872	Garci-Porta 2019	in Brock
Lacertinae	Eremiadini	Eremias_buechneri	no description available	NA	NA			not in Brock
Lacertinae	Eremiadini	Eremias_cholistanica		0	0	Baig & Masroor 2006		not in Brock
Lacertinae	Eremiadini	Eremias_dzungarica		0	1	Orlova et al 2017		not in Brock
Lacertinae	Eremiadini	Eremias_fahimii		0	0	Mozaffari et al 2020		not in Brock
Lacertinae	Eremiadini	Eremias_fasciata		0	0	Blanford 1874		not in Brock
Lacertinae	Eremiadini	Eremias_grammica		0	0	Atlas of Reptile of Iran	Garci-Porta 2019	in Brock
Lacertinae	Eremiadini	Eremias_intermedia		0	0	Atlas of Reptile of Iran	Garci-Porta 2019	in Brock
Lacertinae	Eremiadini	Eremias_isfahanica		0	0	Rastegar-Pouyani et al 2016		in Brock
Lacertinae	Eremiadini	Eremias_kavirensis		0	0	Mozaffari & Parham 2007		not in Brock
Lacertinae	Eremiadini	Eremias_kokshaaliensis		0	1	Dujsebayeva et al 2009		not in Brock
Lacertinae	Eremiadini	Eremias_kopetdaghica		0	1	Nasrabadi et al 2017		not in Brock
Lacertinae	Eremiadini	Eremias_lalezharica		0	1	Moravec 1994	Garci-Porta 2019	in Brock
Lacertinae	Eremiadini	Eremias_lineolata		0	0	Nikolsky 1896		not in Brock
Lacertinae	Eremiadini	Eremias_montana		0	0	Bahmani 2011	Garci-Porta 2019	in Brock
Lacertinae	Eremiadini	Eremias_multiocellata		0	1	Dujsebayeva et al 2009	Garci-Porta 2019	in Brock
Lacertinae	Eremiadini	Eremias_nigrocellata		0	0	Nikolsky 1896		not in Brock
Lacertinae	Eremiadini	Eremias_nikolskii		0	1	Bedriaga 1905		not in Brock
Lacertinae	Eremiadini	Eremias_papenfussi		0	0	Mozaffari et al 2011	Garci-Porta 2019	in Brock
Lacertinae	Eremiadini	Eremias_persica		0	0	Blanford 1874	Garci-Porta 2019	in Brock
Lacertinae	Eremiadini	Eremias_persica_nigrolateralis		0	0	Blanford 1874	Garci-Porta 2019	in Brock
Lacertinae	Eremiadini	Eremias_pleskei		0	0	Bedriaga 1905	Garci-Porta 2019	in Brock
Lacertinae	Eremiadini	Eremias_przewalskii		0	1	Przewalski 1876	Garci-Porta 2019	in Brock
Lacertinae	Eremiadini	Eremias_quadrifrons		0	1	Boulenger 1921		not in Brock
Lacertinae	Eremiadini	Eremias_regeli		0	0	Boulenger 1921		not in Brock
Lacertinae	Eremiadini	Eremias_roborowskii		0	1	Boulenger 1921		not in Brock
Lacertinae	Eremiadini	Eremias_scripta		0	0	Boulenger 1921		in Brock
Lacertinae	Eremiadini	Eremias_strauchi		0	1	Nasrabadi et al 2017	Garci-Porta 2019	in Brock
Lacertinae	Eremiadini	Eremias_stummeri		0	1	Dujsebayeva et al 2009	Garci-Porta 2019	in Brock
Lacertinae	Eremiadini	Eremias_suphani		0	0	Frantzen & Heckes 1999	Garci-Porta 2019	in Brock
Lacertinae	Eremiadini	Eremias_szczerbaki		0	1	Jeriomtschenko et al 1992		not in Brock
Lacertinae	Eremiadini	Eremias_velox		0	1	Szczerbak 1981	Garci-Porta 2019	in Brock
Lacertinae	Eremiadini	Eremias_vermiculata		0	0	Boulenger 1921	Garci-Porta 2019	in Brock
Lacertinae	Eremiadini	Eremias_yarkandensis		0	1	Boulenger 1921		not in Brock
Gallotiinae	Lacertini	Gallotia_atlantica	insular	1	NA	Bischoff, W. 1998	Garci-Porta 2019	in Brock
Gallotiinae	Lacertini	Gallotia_bravoana	insular	0	NA	Cox et al 2010	Garci-Porta 2019	in Brock
Gallotiinae	Lacertini	Gallotia_caesaris	insular	0	NA	Lehrs 1914	Garci-Porta 2019	in Brock
Gallotiinae	Lacertini	Gallotia_galloti	insular	0	NA	Duméril & Bibron 1839	Garci-Porta 2019	in Brock
Gallotiinae	Lacertini	Gallotia_goliath	insular, extinct	NA	NA		Garci-Porta 2019	in Brock
Gallotiinae	Lacertini	Gallotia_intermedia	insular	0	NA	Hernández et al. 2000	Garci-Porta 2019	in Brock
Gallotiinae	Lacertini	Gallotia_simonyi	insular	0	NA	López-Jurado 1989	Garci-Porta 2019	in Brock
Gallotiinae	Lacertini	Gallotia_stehlini	insular	0	NA	Schenkel 1901	Garci-Porta 2019	in Brock
Lacertinae	Eremiadini	Gastropholis_echinata		0	1	Schimdt 1919		Not in Brock
Lacertinae	Eremiadini	Gastropholis_prasina		0	0	A field guide of east africa reptile	Garci-Porta 2019	in Brock
Lacertinae	Eremiadini	Gastropholis_tropidopholis		0	1	Schimdt 1919		Not in Brock
Lacertinae	Eremiadini	Gastropholis_vittata		0	0	Fisher 1886	Garci-Porta 2019	in Brock
Lacertinae	Eremiadini	Heliobolus_lugubris		0	0	Pocket Guide Snakes and other reptiles of Southern Africa	Garci-Porta 2019	in Brock
Lacertinae	Eremiadini	Heliobolus_nitidus		0	1	Günther, A. (1872)		Not in Brock
Lacertinae	Eremiadini	Heliobolus_spekii		0	1	Photographic Guide to Snakes, Other Reptiles and Amphibians of East Africa Ed. 2	Garci-Porta 2019	in Brock
Lacertinae	Lacertini	Hellenolacerta_graeca		1	1	Field guide of the amphibians and reptile of Britain and Europe	Garci-Porta 2019	in Brock
Lacertinae	Eremiadini	Holaspis_guentheri		0	1	Field guide of East African Reptiles	Garci-Porta 2019	in Brock
Lacertinae	Eremiadini	Holaspis_laevis		0	1	Kroniger 2001	Garci-Porta 2019	in Brock
Lacertinae	Lacertini	Iberolacerta_aranica		0	0	Field guide of the amphibians and reptile of Britain and Europe	Garci-Porta 2019	in Brock
Lacertinae	Lacertini	Iberolacerta_aurelioi		0	1	Field guide of the amphibians and reptile of Britain and Europe	Garci-Porta 2019	in Brock
Lacertinae	Lacertini	Iberolacerta_bonnali		0	0	Field guide of the amphibians and reptile of Britain and Europe	Garci-Porta 2019	in Brock
Lacertinae	Lacertini	Iberolacerta_cyreni		0	1	Muller & Hellmich 1937	Garci-Porta 2019	in Brock
Lacertinae	Lacertini	Iberolacerta_galani		1	1	Arribas et al 2006	Garci-Porta 2019	in Brock
Lacertinae	Lacertini	Iberolacerta_horvathi		0	1	Field guide of the amphibians and reptile of Britain and Europe	Garci-Porta 2019	in Brock
Lacertinae	Lacertini	Iberolacerta_martinezricai		1	1	Arribas 2018	Garci-Porta 2019	in Brock
Lacertinae	Lacertini	Iberolacerta_monticola		1	1	Field guide of the amphibians and reptile of Britain and Europe	Garci-Porta 2019	in Brock
Lacertinae	Eremiadini	Ichnotropis_bivittata		0	1	Field guide of East African Reptiles		in Brock
Lacertinae	Eremiadini	Ichnotropis_capensis		0	1	Van den berg 2017	Garci-Porta 2019	in Brock
Lacertinae	Eremiadini	Ichnotropis_chapini		0	0	Schimdt 1919		not in Brock
Lacertinae	Eremiadini	Ichnotropis_grandiceps		0	0	A Guide to the Reptiles of Southern Africa		not in Brock
Lacertinae	Eremiadini	Ichnotropis_microlepidota		0	0	Marx 1956		not in Brock
Lacertinae	Eremiadini	Ichnotropis_tanganicana	uncertain taxonomic statue	NA	NA			not in Brock
Lacertinae	Lacertini	Iranolacerta_brandtii		0	1	Atlas of Reptile of Iran	Garci-Porta 2019	in Brock
Lacertinae	Lacertini	Iranolacerta_zagrosica		0	1	Atlas of Reptile of Iran	Garci-Porta 2019	in Brock
Lacertinae	Lacertini	Lacerta_agilis		0	1	Field guide of the amphibians and reptile of Britain and Europe	Garci-Porta 2019	in Brock
Lacertinae	Lacertini	Lacerta_bilineata		0	1	Field guide of the amphibians and reptile of Britain and Europe	Garci-Porta 2019	in Brock
Lacertinae	Lacertini	Lacerta_citrovittata	insular, uncertain taxonomic statue	NA	NA			not in Brock
Lacertinae	Lacertini	Lacerta_media		0	1	Atlas of Reptile of Iran	Garci-Porta 2019	in Brock
Lacertinae	Lacertini	Lacerta_pamphylica		0	1	Schmidtler 1975	Garci-Porta 2019	in Brock
Lacertinae	Lacertini	Lacerta_schreiberi		0	1	Field guide of the amphibians and reptile of Britain and Europe	Garci-Porta 2019	in Brock
Lacertinae	Lacertini	Lacerta_strigata		0	1	Atlas of Reptile of Iran	Garci-Porta 2019	in Brock
Lacertinae	Lacertini	Lacerta_trilineata		0	1	Field guide of the amphibians and reptile of Britain and Europe	Garci-Porta 2019	in Brock
Lacertinae	Lacertini	Lacerta_viridis		0	1	Field guide of the amphibians and reptile of Britain and Europe	Garci-Porta 2019	in Brock
Lacertinae	Eremiadini	Latastia_boscai		0	1	Largen & Spawls 2006		not in Brock
Lacertinae	Eremiadini	Latastia_caeruleopunctata		0	1	Field guide to east african reptile		not in Brock
Lacertinae	Eremiadini	Latastia_cherchii		0	0	Arillo et al 1967		not in Brock
Lacertinae	Eremiadini	Latastia_doriai		0	1	Largen & Spawls 2006		not in Brock
Lacertinae	Eremiadini	Latastia_johnstonii		1	1	Field guide to east african reptile		not in Brock
Lacertinae	Eremiadini	Latastia_longicaudata		0	1	Field guide to east african reptile	Garci-Porta 2019	in Brock
Lacertinae	Eremiadini	Latastia_ornata		0	0	Monard 1940		not in Brock
Lacertinae	Eremiadini	Latastia_petersiana		0	1	Boulenger 1921		Not in Brock
Lacertinae	Eremiadini	Latastia_siebenrocki		0	1	Boulenger 1921		Not in Brock
Lacertinae	Eremiadini	Latastia_taylori		0	0	Parker 1942		Not in Brock
Lacertinae	Eremiadini	Meroles_anchietae		0	0	Bocage 1867	Garci-Porta 2019	in Brock
Lacertinae	Eremiadini	Meroles_ctenodactylus		0	0	Smith 1838	Garci-Porta 2019	in Brock
Lacertinae	Eremiadini	Meroles_cuneirostris		0	0	Pocket Guide Snakes and other reptiles of Southern Africa	Garci-Porta 2019	in Brock
Lacertinae	Eremiadini	Meroles_knoxii		0	0	Pocket Guide Snakes and other reptiles of Southern Africa	Garci-Porta 2019	in Brock
Lacertinae	Eremiadini	Meroles_micropholidotus		0	0	A Guide to the Reptiles of Southern Africa	Garci-Porta 2019	in Brock
Lacertinae	Eremiadini	Meroles_reticulatus		0	0	Bocage 1867	Garci-Porta 2019	in Brock
Lacertinae	Eremiadini	Meroles_squamulosus		0	0	Peters 1854	Garci-Porta 2019	in Brock
Lacertinae	Eremiadini	Meroles_suborbitalis		0	0	Peters 1869	Garci-Porta 2019	in Brock
Lacertinae	Eremiadini	Mesalina_adramitana		0	0	Boulenger 1917	Garci-Porta 2019	in Brock
Lacertinae	Eremiadini	Mesalina_arnoldi		0	0	Sindaco 2018	Sindaco et al. 2018	Not in Brock
Lacertinae	Eremiadini	Mesalina_austroarabica		0	0	Sindaco 2018	Sindaco et al. 2018	Not in Brock
Lacertinae	Eremiadini	Mesalina_ayunensis		0	0	Arnold 1980	Simó-Riudalbas et al 2019	not in Brock
Lacertinae	Eremiadini	Mesalina_bahaeldini		0	0	Segoli et al 2002	Garci-Porta 2019	in Brock
Lacertinae	Eremiadini	Mesalina_balfouri	insular	0	NA	Blanford 1881	Garci-Porta 2019	in Brock
Lacertinae	Eremiadini	Mesalina_bernoullii		0	0	Haas & Werner 1969	Garci-Porta 2019	not in Brock
Lacertinae	Eremiadini	Mesalina_brevirostris		0	0	Haas & Werner 1969	Garci-Porta 2019	in Brock
Lacertinae	Eremiadini	Mesalina_ercolinii	no description available	NA	NA			not in Brock
Lacertinae	Eremiadini	Mesalina_guttulata		0	0	Segoli et al 2002	Garci-Porta 2019	in Brock
Lacertinae	Eremiadini	Mesalina_kuri	insular	0	NA	Joger & Mayer 2002	Garci-Porta 2019	in Brock
Lacertinae	Eremiadini	Mesalina_martini		0	0	Boulenger 1897	Garci-Porta 2019	in Brock
Lacertinae	Eremiadini	Mesalina_microlepis		0	0	Angel 1936	Garci-Porta 2019	in Brock
Lacertinae	Eremiadini	Mesalina_olivieri		0	0	Angel 1936	Garci-Porta 2019	in Brock
Lacertinae	Eremiadini	Mesalina_pasteuri		0	0	Bon 1960	Garci-Porta 2019	in Brock
Lacertinae	Eremiadini	Mesalina_rubropunctata		0	0	Boulenger 1921	Garci-Porta 2019	in Brock
Lacertinae	Eremiadini	Mesalina_saudiarabica		0	0	Šmíd et al 2017	Garci-Porta 2019	not in Brock
Lacertinae	Eremiadini	Mesalina_simoni		0	0	Meretns 1922	Garci-Porta 2019	in Brock
Lacertinae	Eremiadini	Mesalina_watsonana		0	0	Stoliczka 1872	Garci-Porta 2019	in Brock
Lacertinae	Eremiadini	Nucras_aurantiaca		0	0	A Guide to the Reptiles of Southern Africa		in Brock
Lacertinae	Eremiadini	Nucras_boulengeri		0	0	A Guide to the Reptiles of Southern Africa	Garci-Porta 2019	in Brock
Lacertinae	Eremiadini	Nucras_broadleyi		0	0	A Guide to the Reptiles of Southern Africa		not in Brock
Lacertinae	Eremiadini	Nucras_caesicaudata		0	0	A Guide to the Reptiles of Southern Africa		not in Brock
Lacertinae	Eremiadini	Nucras_holubili		0	0	A Guide to the Reptiles of Southern Africa		in Brock
Lacertinae	Eremiadini	Nucras_intertexta		0	0	A Guide to the Reptiles of Southern Africa	Garci-Porta 2019	in Brock
Lacertinae	Eremiadini	Nucras_lalandii		0	0	A Guide to the Reptiles of Southern Africa	Garci-Porta 2019	in Brock
Lacertinae	Eremiadini	Nucras_livida		0	0	A Guide to the Reptiles of Southern Africa	Garci-Porta 2019	in Brock
Lacertinae	Eremiadini	Nucras_ornata		0	0	A Guide to the Reptiles of Southern Africa		in Brock
Lacertinae	Eremiadini	Nucras_scalaris		0	0	A Guide to the Reptiles of Southern Africa		not in Brock
Lacertinae	Eremiadini	Nucras_taeniolata		0	0	A Guide to the Reptiles of Southern Africa	Garci-Porta 2019	in Brock
Lacertinae	Eremiadini	Nucras_tessellata		0	0	A Guide to the Reptiles of Southern Africa	Garci-Porta 2019	in Brock
Lacertinae	Eremiadini	Omanosaura_cyanura		0	1	Arnold 1972	Garci-Porta 2019	in Brock
Lacertinae	Eremiadini	Omanosaura_jayakari		0	1	Arnold 1972	Garci-Porta 2019	in Brock
Lacertinae	Eremiadini	Ophisops_beddomei		0	0	Jerdon, T.C. 1870	Garci-Porta 2019	in Brock
Lacertinae	Eremiadini	Ophisops_elbaensis		0	0	A Guide to the Reptiles and Amphibians of Egypt	Argawal et al. 2018	not in Brock
Lacertinae	Eremiadini	Ophisops_elegans		0	1	Authors personal observations, Atlas of Reptile of Iran	Garci-Porta 2019	in Brock
Lacertinae	Eremiadini	Ophisops_jerdonii		0	1	Jerdon, T.C. 1870	Garci-Porta 2019	in Brock
Lacertinae	Eremiadini	Ophisops_kutchensis		0	1	Argawal et al. 2018	Argawal et al. 2018	not in Brock
Lacertinae	Eremiadini	Ophisops_leschenaultii		0	1	Ganesh & Chandra 2018	Garci-Porta 2019	in Brock
Lacertinae	Eremiadini	Ophisops_microlepis		0	1	Argawal et al. 2018	Garci-Porta 2019	in Brock
Lacertinae	Eremiadini	Ophisops_minor_nictans		0	1	Ganesh, S.R. & Arumugam, M. (2016)	Garci-Porta 2019	Not in Brock
Lacertinae	Eremiadini	Ophisops_occidentalis		0	1	A Guide to the Reptiles and Amphibians of Egypt	Garci-Porta 2019	in Brock
Lacertinae	Eremiadini	Ophisops_pushkarensis		0	1	Argawal et al. 2018	Argawal et al. 2018	Not in Brock
Lacertinae	Lacertini	Parvilacerta_fraasii		0	1	Boulenger 1920	Garci-Porta 2019	in Brock
Lacertinae	Lacertini	Parvilacerta_parva		0	1	Boulenger 1920	Garci-Porta 2019	in Brock
Lacertinae	Eremiadini	Pedioplanis_benguellensis		0	0	a Guide to the Reptiles of Southern Africa	Conradie et al. 2012	in Brock
Lacertinae	Eremiadini	Pedioplanis_breviceps		0	1	a Guide to the Reptiles of Southern Africa		in Brock
Lacertinae	Eremiadini	Pedioplanis_burchelli		0	0	Kirchlof 2017	Garci-Porta 2019	in Brock
Lacertinae	Eremiadini	Pedioplanis_gaerdesi		0	1	a Guide to the Reptiles of Southern Africa	Garci-Porta 2019	in Brock
Lacertinae	Eremiadini	Pedioplanis_haackei		0	1	a Guide to the Reptiles of Southern Africa	Conradie et al. 2012	in Brock
Lacertinae	Eremiadini	Pedioplanis_huntleyi		0	1	a Guide to the Reptiles of Southern Africa	Conradie et al. 2012	in Brock
Lacertinae	Eremiadini	Pedioplanis_husabensis		0	0	a Guide to the Reptiles of Southern Africa	Conradie et al. 2012	in Brock
Lacertinae	Eremiadini	Pedioplanis_inornata		0	1	a Guide to the Reptiles of Southern Africa	Garci-Porta 2019	in Brock
Lacertinae	Eremiadini	Pedioplanis_laticeps		0	0	Kirchlof 2017	Garci-Porta 2019	in Brock
Lacertinae	Eremiadini	Pedioplanis_lineoocellata		0	1	a Guide to the Reptiles of Southern Africa	Garci-Porta 2019	in Brock
Lacertinae	Eremiadini	Pedioplanis_namaquensis		0	0	a Guide to the Reptiles of Southern Africa	Garci-Porta 2019	in Brock
Lacertinae	Eremiadini	Pedioplanis_rubens		0	0	a Guide to the Reptiles of Southern Africa	Conradie et al. 2012	in Brock
Lacertinae	Eremiadini	Pedioplanis_undata		0	1	a Guide to the Reptiles of Southern Africa	Garci-Porta 2019	in Brock
Lacertinae	Eremiadini	Philochortus_hardeggeri		0	0	Boulenger 1921		not in Brock
Lacertinae	Eremiadini	Philochortus_intermedius		0	0	Boulenger 1921		not in Brock
Lacertinae	Eremiadini	Philochortus_neumanni		0	0	Boulenger 1921		not in Brock
Lacertinae	Eremiadini	Philochortus_phillipsi		0	0	Boulenger 1921		not in Brock
Lacertinae	Eremiadini	Philochortus_rudolfensis		0	0	Field guide to east african reptile		not in Brock
Lacertinae	Eremiadini	Philochortus_spinalis		0	0	Boulenger 1921	Garci-Porta 2019	in Brock
Lacertinae	Eremiadini	Philochortus_zolii		0	0	Angel 1936		not in Brock
Lacertinae	Lacertini	Phoenicolacerta_cyanisparsa		0	1	Schimdtler & Bischoff 1999	Garci-Porta 2019	in Brock
Lacertinae	Lacertini	Phoenicolacerta_kulzeri		0	0	Müller & Wettstein 1932	Garci-Porta 2019	in Brock
Lacertinae	Lacertini	Phoenicolacerta_laevis		1	1	Baran & Atatür 1998	Garci-Porta 2019	in Brock
Lacertinae	Lacertini	Phoenicolacerta_troodica	insular	1	NA	Werner 1936	Garci-Porta 2019	in Brock
Lacertinae	Lacertini	Podarcis_bocagei		1	1	Field guide of the amphibians and reptile of Britain and Europe	Garci-Porta 2019	in Brock
Lacertinae	Lacertini	Podarcis_carbonelli		1	1	Field guide of the amphibians and reptile of Britain and Europe	Garci-Porta 2019	in Brock
Lacertinae	Lacertini	Podarcis_cretensis	insular	1	NA	Field guide of the amphibians and reptile of Britain and Europe	Garci-Porta 2019	in Brock
Lacertinae	Lacertini	Podarcis_erhardii		1	1	Field guide of the amphibians and reptile of Britain and Europe	Garci-Porta 2019	in Brock
Lacertinae	Lacertini	Podarcis_filfolensis	insular	1	NA	Field guide of the amphibians and reptile of Britain and Europe	Garci-Porta 2019	in Brock
Lacertinae	Lacertini	Podarcis_gaigeae	insular	1	NA	Field guide of the amphibians and reptile of Britain and Europe	Garci-Porta 2019	in Brock
Lacertinae	Lacertini	Podarcis_guadarramae		1	1	Field guide of the amphibians and reptile of Britain and Europe	Garci-Porta 2019	in Brock
Lacertinae	Lacertini	Podarcis_hispanicus		1	1	Field guide of the amphibians and reptile of Britain and Europe	Garci-Porta 2019	in Brock
Lacertinae	Lacertini	Podarcis_ionicus		1	1	Field guide of the amphibians and reptile of Britain and Europe	Garci-Porta 2019	not in Brock
Lacertinae	Lacertini	Podarcis_lilfordi	insular	0	NA	Field guide of the amphibians and reptile of Britain and Europe	Garci-Porta 2019	in Brock
Lacertinae	Lacertini	Podarcis_liolepis		1	1	Field guide of the amphibians and reptile of Britain and Europe	Garci-Porta 2019	in Brock
Lacertinae	Lacertini	Podarcis_melisellensis		1	1	Huyghe et al 2007	Garci-Porta 2019	in Brock
Lacertinae	Lacertini	Podarcis_milensis	insular	0	1	Field guide of the amphibians and reptile of Britain and Europe	Garci-Porta 2019	in Brock
Lacertinae	Lacertini	Podarcis_muralis		1	1	Field guide of the amphibians and reptile of Britain and Europe	Garci-Porta 2019	in Brock
Lacertinae	Lacertini	Podarcis_peloponnesiacus		1	1	Field guide of the amphibians and reptile of Britain and Europe	Garci-Porta 2019	in Brock
Lacertinae	Lacertini	Podarcis_pityusensis	insular	1	NA	Field guide of the amphibians and reptile of Britain and Europe	Garci-Porta 2019	in Brock
Lacertinae	Lacertini	Podarcis_raffonei	insular	0	NA	Mertens 1952	Garci-Porta 2019	not in Brock
Lacertinae	Lacertini	Podarcis_siculus		1	1	Field guide of the amphibians and reptile of Britain and Europe	Garci-Porta 2019	in Brock
Lacertinae	Lacertini	Podarcis_tauricus		1	1	Field guide of the amphibians and reptile of Britain and Europe	Garci-Porta 2019	in Brock
Lacertinae	Lacertini	Podarcis_tiliguerta	insular	1	NA	Field guide of the amphibians and reptile of Britain and Europe	Garci-Porta 2019	in Brock
Lacertinae	Lacertini	Podarcis_vaucheri		1	1	Field guide of the amphibians and reptile of Britain and Europe	Garci-Porta 2019	in Brock
Lacertinae	Lacertini	Podarcis_virescens		1	1	Field guide of the amphibians and reptile of Britain and Europe	Garci-Porta 2019	in Brock
Lacertinae	Lacertini	Podarcis_waglerianus	insular	1	NA	Field guide of the amphibians and reptile of Britain and Europe	Garci-Porta 2019	in Brock
Lacertinae	Eremiadini	Poromera_fordii		0	0	Hallowell 1860	Garci-Porta 2019	in Brock
Gallotiinae	Lacertini	Psammodromus_algirus		0	1	Field guide of the amphibians and reptile of Britain and Europe	Garci-Porta 2019	in Brock
Gallotiinae	Lacertini	Psammodromus_blanci		0	1	Lataste, F. (1880)	Garci-Porta 2019	in Brock
Gallotiinae	Lacertini	Psammodromus_edwardsianus		0	1	Field guide of the amphibians and reptile of Britain and Europe	Garci-Porta 2019	in Brock
Gallotiinae	Lacertini	Psammodromus_hispanicus		0	1	Field guide of the amphibians and reptile of Britain and Europe	Garci-Porta 2019	in Brock
Gallotiinae	Lacertini	Psammodromus_microdactylus		0	1	Bosch 2005	Garci-Porta 2019	in Brock
Gallotiinae	Lacertini	Psammodromus_occidentalis		0	1	Field guide of the amphibians and reptile of Britain and Europe	Garci-Porta 2019	in Brock
Lacertinae	Eremiadini	Pseuderemias_brenneri		0	0	Peters 1869		Not in Brock
Lacertinae	Eremiadini	Pseuderemias_erythrosticta		0	0	Boulenger 1892		Not in Brock
Lacertinae	Eremiadini	Pseuderemias_mucronata		0	1	Blanford, W.T. 1870		Not in Brock
Lacertinae	Eremiadini	Pseuderemias_savagei		0	0	Laurent, R.F. & Gans, C. (1965)		Not in Brock
Lacertinae	Eremiadini	Pseuderemias_septemstriata		0	0	Parker 1942		Not in Brock
Lacertinae	Eremiadini	Pseuderemias_smithii		0	0	Field guide to east african reptile	Garci-Porta 2019	in Brock
Lacertinae	Eremiadini	Pseuderemias_striatus		0	0	Field guide to east african reptile		Not in Brock
Lacertinae	Lacertini	Scelarcis_perspicillata		0	1	Field guide of the amphibians and reptile of Britain and Europe	Garci-Porta 2019	in Brock
Lacertinae	Lacertini	Takydromus_albomaculosus		0	1	wang 2017		Not in Brock
Lacertinae	Lacertini	Takydromus_amurensis		0	0	wang 2017	Garci-Porta 2019	in Brock
Lacertinae	Lacertini	Takydromus_dorsalis	insular	0	NA	Stejneger 1904	Garci-Porta 2019	in Brock
Lacertinae	Lacertini	Takydromus_formosanus	insular	0	NA	Boulenger 1894	Garci-Porta 2019	in Brock
Lacertinae	Lacertini	Takydromus_hani		0	1	Chou 2001		Not in Brock
Lacertinae	Lacertini	Takydromus_hsuehshanensis	insular	0	NA	Lin & Cheng 1981	Garci-Porta 2019	in Brock
Lacertinae	Lacertini	Takydromus_intermedius		0	1	wang 2019	Garci-Porta 2019	in Brock
Lacertinae	Lacertini	Takydromus_khasiensis		0	1	Das 2019		Not in Brock
Lacertinae	Lacertini	Takydromus_kuehnei		0	0	wang 2017		in Brock
Lacertinae	Lacertini	Takydromus_luyeanus	insular	0	NA	Lue & Lin 2008	Garci-Porta 2019	Not in Brock
Lacertinae	Lacertini	Takydromus_madaensis	no description available	NA	NA			Not in Brock
Lacertinae	Lacertini	Takydromus_sauteri	insular	0	NA	Denburgh 1909	Garci-Porta 2019	in Brock
Lacertinae	Lacertini	Takydromus_septentrionalis		0	1	wang 2017	Garci-Porta 2019	in Brock
Lacertinae	Lacertini	Takydromus_sexlineatus		0	1	wang 2017	Garci-Porta 2019	in Brock
Lacertinae	Lacertini	Takydromus_sikkimensis		0	1	Subramanian 2009		Not in Brock
Lacertinae	Lacertini	Takydromus_smaragdinus	insular	0	NA	Boulenger 1887	Garci-Porta 2019	in Brock
Lacertinae	Lacertini	Takydromus_stejnegeri	insular	0	NA	Denburgh 1912	Garci-Porta 2019	in Brock
Lacertinae	Lacertini	Takydromus_sylvaticus		0	0	wang 2017	Garci-Porta 2019	in Brock
Lacertinae	Lacertini	Takydromus_tachydromoides	insular	0	NA	Schlegel 1838	Garci-Porta 2019	in Brock
Lacertinae	Lacertini	Takydromus_toyamai	insular	0	NA	Takeda & Ota 1996	Garci-Porta 2019	in Brock
Lacertinae	Lacertini	Takydromus_viridipunctatus	insular	0	NA	Lue & Lin 2008	Garci-Porta 2019	in Brock
Lacertinae	Lacertini	Takydromus_wolteri		0	0	wang 2017	Garci-Porta 2019	in Brock
Lacertinae	Lacertini	Takydromus_yunkaiensis		0	1	wang 2019		Not in Brock
Lacertinae	Lacertini	Teira_dugesii	insular	0	NA	Bischoff & Osenegg & Mayer 1989	Garci-Porta 2019	in Brock
Lacertinae	Lacertini	Timon_kurdistanicus		0	1	pas clair, photos avec tete rouge, guide decrit tete blanche	Garci-Porta 2019	in Brock
Lacertinae	Lacertini	Timon_lepidus		0	1	Field guide of the amphibians and reptile of Britain and Europe	Garci-Porta 2019	in Brock
Lacertinae	Lacertini	Timon_nevadensis		0	1	Field guide of the amphibians and reptile of Britain and Europe	Garci-Porta 2019	in Brock
Lacertinae	Lacertini	Timon_pater		0	1	Lataste, F. (1880)	Garci-Porta 2019	in Brock
Lacertinae	Lacertini	Timon_princeps		0	1	Atlas of Reptile of Iran	Garci-Porta 2019	in Brock
Lacertinae	Lacertini	Timon_tangitanus		0	1	Boulenger 1887	Garci-Porta 2019	in Brock
Lacertinae	Eremiadini	Tropidosaura_cottrelli †		1	1	A Guide to the Reptiles of Southern Africa	Garci-Porta 2019	in Brock
Lacertinae	Eremiadini	Tropidosaura_essexi †		1	1	A Guide to the Reptiles of Southern Africa	Garci-Porta 2019	in Brock
Lacertinae	Eremiadini	Tropidosaura_gularis †		1	1	A Guide to the Reptiles of Southern Africa	Garci-Porta 2019	in Brock
Lacertinae	Eremiadini	Tropidosaura_montana †		1	1	A Guide to the Reptiles of Southern Africa	Garci-Porta 2019	in Brock
Lacertinae	Eremiadini	Vhembelacerta_rupicola		0	0	Kirchhof 2012	Garci-Porta 2019	in Brock
Lacertinae	Lacertini	Zootoca_vivipara		1	1	Field guide of the amphibians and reptile of Britain and Europe	Garci-Porta 2019	in Brock
