## Supplementary material for "Colour polymorphism and conspicuousness do not increase speciation rates in Lacertids": Table S2

### Sheet: Sheet1
Table S2. Comparison of the data of polymorphism used in the analysis of Brock et al. (2021) and in our analysis. Species where coding of polymorphism differs between the two studies are in yellow. For NA rationale see Table S1.
Species_names_phylogeny_Garcia_Porta	polymorphism Brock et al. (2021)	polymorphism de Solan et al.	Rational
Acanthodactylus_aegyptius	0	0
Acanthodactylus_arabicus	0	0
Acanthodactylus_aureus	0	0
Acanthodactylus_bedriagai	0	0
Acanthodactylus_beershebensis	0	0
Acanthodactylus_blanci	0	0
Acanthodactylus_blanfordii	0	0
Acanthodactylus_boskianus	0	0
Acanthodactylus_boueti	0	0
Acanthodactylus_busacki	0	0
Acanthodactylus_cantoris	0	0
Acanthodactylus_dumerilii	0	0
Acanthodactylus_erythrurus	0	0
Acanthodactylus_felicis	0	0
Acanthodactylus_gongrorhynchatus	0	0
Acanthodactylus_grandis	0	0
Acanthodactylus_guineensis	0	0
Acanthodactylus_haasi	0	0
Acanthodactylus_hardyi	0	0
Acanthodactylus_harranensis	0	0
Acanthodactylus_khamirensis	0	0
Acanthodactylus_longipes	0	0
Acanthodactylus_maculatus	0	0
Acanthodactylus_margaritae	0	0
Acanthodactylus_masirae	0	0
Acanthodactylus_micropholis	0	0
Acanthodactylus_nilsoni	0	0
Acanthodactylus_opheodurus	0	0
Acanthodactylus_orientalis	0	0
Acanthodactylus_pardalis	0	0
Acanthodactylus_robustus	0	0
Acanthodactylus_savignyi	0	0
Acanthodactylus_schmidti	0	0
Acanthodactylus_schreiberi	0	0
Acanthodactylus_scutellatus	0	0
Acanthodactylus_senegalensis	0	0
Acanthodactylus_taghitensis	0	0
Acanthodactylus_tilburyi	0	0
Acanthodactylus_tristrami	0	0
Adolfus_africanus	0	0
Adolfus_alleni	0	1	Underside varies from orange or orange-pink to blue (Greenbaum 2011)
Adolfus_jacksoni	0	1	Underside varies from yellow to dull blue (Greenbaum 2011)
Adolfus_masavaensis	0	0
Algyroides_fitzingeri	0	0
Algyroides_marchi	0	0
Algyroides_moreoticus	1	1
Algyroides_nigropunctatus	1	0	Two subspecies with two different coloration, but no polymorphism within the same population (Field guide of the amphibians and reptile of Britain and Europe)
Anatololacerta_anatolica	1	1
Anatololacerta_danfordi	1	1
Anatololacerta_oertzeni	1	1
Apathya_cappadocica	1	0	Venter bluish-white, no polymorphism reported (Atlas of Reptile of Iran). Throat colour variable between subspecies but not within (Eiselt 1979)
Apathya_yassujica	0	0
Archaeolacerta_bedriagae	0	1	Underside whitish, grey, cream or sometimes orange (Field guide of the amphibians and reptile of Britain and Europe)
Atlantolacerta_andreanskyi	0	0
Australolacerta_australis	0	0
Congolacerta_asukului	0	0
Congolacerta_vauereselli	0	0
Dalmatolacerta_oxycephala	0	0
Darevskia_alpina	0	NA
Darevskia_bendimahiensis	0	NA
Darevskia_bithynica	0	0
Darevskia_brauneri	1	1
Darevskia_caspica	0	0
Darevskia_caucasica	1	0	Variations of coloration linked to the two subspecies (authors photographs, Doronin 2014)
Darevskia_chlorogaster	0	1	Undersides bluish, green or yellow (authors photographs)
Darevskia_clarkorum	1	0	Undersides yellow, no polymorphism reported (Ilgaz 2007)
Darevskia_daghestanica	0	0
Darevskia_dahli	0	NA
Darevskia_defilippii	0	0
Darevskia_derjugini	0	0
Darevskia_kamii	0	0
Darevskia_kopetdaghica	0	0
Darevskia_lindholmi	1	1
Darevskia_mixta	0	0
Darevskia_parvula	0	0
Darevskia_portschinskii	0	0
Darevskia_praticola	1	0	abdomen yellow or red, but always in different populations (authors personal's observations, Atlas of Reptile of Iran)
Darevskia_raddei	1	0	abdomen yellow, white or blue, but always in different populations (authors personal's observations, Atlas of Reptile of Iran)
Darevskia_rostombekovi	0	NA
Darevskia_rudis	1	1
Darevskia_sapphirina	0	NA
Darevskia_saxicola	0	0
Darevskia_schaekeli	0	0
Darevskia_steineri	0	0
Darevskia_unisexualis	0	NA
Darevskia_uzzelli	0	NA
Darevskia_valentini	1	1
Dinarolacerta_montenegrina	1	0	Underside yellow, no polymorphism reported (Field guide of the amphibians and reptile of Britain and Europe)
Dinarolacerta_mosorensis	0	0
Eremias_acutirostris	0	0
Eremias_argus	0	0
Eremias_arguta	0	0
Eremias_brenchleyi	0	0
Eremias_grammica	0	0
Eremias_intermedia	0	0
Eremias_isfahanica	0	0
Eremias_lalezharica	0	0
Eremias_montana	0	0
Eremias_multiocellata	0	0
Eremias_persicus_nigrolateralis	0	0
Eremias_papenfussi	0	0
Eremias_persica	0	0
Eremias_pleskei	0	0
Eremias_przewalskii	0	0
Eremias_scripta	0	0
Eremias_strauchi	0	0
Eremias_stummeri	0	0
Eremias_suphani	0	0
Eremias_velox	0	0
Eremias_vermiculata	0	0
Gallotia_atlantica	0	1	Undersides blue or green (authors personal's observations, photographs of https://lacerta.de)
Gallotia_bravoana	0	0
Gallotia_caesaris	0	0
Gallotia_galloti	0	0
Gallotia_intermedia	0	0
Gallotia_simonyi	0	0
Gallotia_stehlini	0	0
Gastropholis_prasina	0	0
Gastropholis_vittata	0	0
Heliobolus_lugubris	0	0
Heliobolus_spekii	0	0
Hellenolacerta_graeca	1	1
Holaspis_guentheri	0	0
Holaspis_laevis	0	0
Iberolacerta_aranica	0	0
Iberolacerta_aurelioi	0	0
Iberolacerta_bonnali	0	0
Iberolacerta_cyreni	0	0
Iberolacerta_galani	1	1
Iberolacerta_horvathi	0	0
Iberolacerta_martinezricai	1	1
Iberolacerta_monticola	1	1
Ichnotropis_bivittata	0	0
Ichnotropis_capensis	0	0
Iranolacerta_brandtii	0	0
Iranolacerta_zagrosica	0	0
Lacerta_agilis	0	0
Lacerta_bilineata	0	0
Lacerta_media	0	0
Lacerta_pamphylica	0	0
Lacerta_schreiberi	0	0
Lacerta_strigata	0	0
Lacerta_trilineata	0	0
Lacerta_viridis	0	0
Latastia_longicaudata	0	0
Meroles_anchietae	0	0
Meroles_ctenodactylus	0	0
Meroles_cuneirostris	0	0
Meroles_knoxii	0	0
Meroles_micropholidotus	0	0
Meroles_reticulatus	0	0
Meroles_squamulosus	0	0
Meroles_suborbitalis	0	0
Mesalina_adramitana	0	0
Mesalina_bahaeldini	0	0
Mesalina_balfouri	0	0
Mesalina_brevirostris	0	0
Mesalina_guttulata	0	0
Mesalina_kuri	0	0
Mesalina_martini	0	0
Mesalina_microlepis	0	0
Mesalina_olivieri	0	0
Mesalina_pasteuri	0	0
Mesalina_rubropunctata	0	0
Mesalina_simoni	0	0
Mesalina_watsonana	0	0
Nucras_boulengeri	0	0
Nucras_holubili	0	0
Nucras_intertexta	0	0
Nucras_lalandii	0	0
Nucras_livida	0	0
Nucras_ornata	0	0
Nucras_taeniolata	0	0
Nucras_tessellata	0	0
Omanosaura_cyanura	0	0
Omanosaura_jayakari	0	0
Ophisops_beddomei	0	0
Ophisops_elegans	0	0
Ophisops_jerdonii	0	0
Ophisops_leschenaultii	0	0
Ophisops_microlepis	0	0
Ophisops_occidentalis	0	0
Parvilacerta_fraasii	0	0
Parvilacerta_parva	0	0
Pedioplanis_benguellensis	0	0
Pedioplanis_breviceps	0	0
Pedioplanis_burchelli	0	0
Pedioplanis_haackei	0	0
Pedioplanis_huntleyi	0	0
Pedioplanis_husabensis	0	0
Pedioplanis_gaerdesi	0	0
Pedioplanis_inornata	0	0
Pedioplanis_laticeps	0	0
Pedioplanis_lineoocellata	0	0
Pedioplanis_namaquensis	0	0
Pedioplanis_ruben	0	0
Pedioplanis_undata	0	0
Philochortus_spinalis	0	0
Phoenicolacerta_cyanisparsa	0	0
Phoenicolacerta_kulzeri	0	0
Phoenicolacerta_laevis	1	1
Phoenicolacerta_troodica	1	1
Podarcis_bocagei	1	1
Podarcis_carbonelli	1	1
Podarcis_cretensis	1	1
Podarcis_erhardii	1	1
Podarcis_filfolensis	1	1
Podarcis_gaigeae	1	1
Podarcis_guadarramae	0	1	Underside white, pink or red (Field guide of the amphibians and reptile of Britain and Europe and author's own observations, see Figure S1)
Podarcis_hispanicus	1	1
Podarcis_lilfordi	0	0
Podarcis_liolepis	1	1
Podarcis_melisellensis	1	1
Podarcis_milensis	0	0
Podarcis_muralis	1	1
Podarcis_peloponnesiacus	1	1
Podarcis_pityusensis	1	1
Podarcis_siculus	1	1
Podarcis_tauricus	1	1
Podarcis_tiliguerta	1	1
Podarcis_vaucheri	1	1
Podarcis_virescens	1	1
Podarcis_waglerianus	1	1
Poromera_fordii	0	0
Psammodromus_algirus	0	0
Psammodromus_blanci	0	0
Psammodromus_edwardsianus	0	0
Psammodromus_hispanicus	0	0
Psammodromus_microdactylus	0	0
Psammodromus_occidentalis	0	0
Pseuderemias_smithii	0	0
Scelarcis_perspicillata	0	0
Takydromus_amurensis	0	0
Takydromus_dorsalis	0	0
Takydromus_formosanus	0	0
Takydromus_hsuehshanensis	0	0
Takydromus_intermedius	0	0
Takydromus_luyeanus	0	0
Takydromus_sauteri	0	0
Takydromus_septentrionalis	0	0
Takydromus_sexlineatus	0	0
Takydromus_smaragdinus	0	0
Takydromus_stejnegeri	0	0
Takydromus_sylvaticus	0	0
Takydromus_tachydromoides	0	0
Takydromus_toyamai	0	0
Takydromus_viridipunctatus	0	0
Takydromus_wolteri	0	0
Teira_dugesii	0	0
Timon_kurdistanicus	0	0
Timon_lepidus	0	0
Timon_nevadensis	0	0
Timon_pater	0	0
Timon_princeps	0	0
Timon_tangitanus	0	0
Tropidosaura_cottrelli	0	1	Polymorphism of lateral coloration (A Guide to the Reptiles of Southern Africa)
Tropidosaura_essexi	0	1	Polymorphism of lateral coloration (A Guide to the Reptiles of Southern Africa)
Tropidosaura_gularis	0	1	Polymorphism of lateral coloration (A Guide to the Reptiles of Southern Africa)
Tropidosaura_montana	0	1	Polymorphism of lateral coloration (A Guide to the Reptiles of Southern Africa)
Vhembelacerta_rupicola	0	0
Zootoca_vivipara	1	1
